# *deCS*: A Tool for Systematic Cell Type Annotations of Single-cell RNA Sequencing Data among Human Tissues

**DOI:** 10.1101/2021.09.19.460993

**Authors:** Guangsheng Pei, Fangfang Yan, Lukas M. Simon, Yulin Dai, Peilin Jia, Zhongming Zhao

**Author notes:** Corresponding authors: (Zhao Z), (Jia P).

## Abstract

Single-cell RNA sequencing (scRNA-seq) is revolutionizing the study of complex and dynamic cellular mechanisms. However, cell-type annotation remains a main challenge as it largely relies on *a priori* knowledge and manual curation, which is cumbersome and less accurate. The increasing number of scRNA-seq data sets, as well as numerous published genetic studies, motivated us to build a comprehensive human cell type reference atlas. Here, we present *deCS* (<u>de</u>coding <u>C</u>ell type-<u>S</u>pecificity), an automatic cell type annotation method augmented by a comprehensive collection of human cell type expression profiles and marker genes. We used *deCS* to annotate scRNA-seq data from various tissue types and systematically evaluated the annotation accuracy under different conditions, including reference panels, sequencing depth and feature selection strategies. Our results demonstrated that expanding the references is critical for improving annotation accuracy. Compared to many existing state-of-the-art annotation tools, *deCS* significantly reduced computation time and increased accuracy. *deCS* can be integrated into the standard scRNA-seq analytical pipeline to enhance cell type annotation. Finally, we demonstrated the broad utility of *deCS* to identify trait-cell type associations in 51 human complex traits, providing deeper insights into the cellular mechanisms of disease pathogenesis. All documents, including source code, user manual, demo data, and tutorials, are freely available at https://github.com/bsml320/deCS.
