## Supplementary material for "*deCS*: A Tool for Systematic Cell Type Annotations of Single-cell RNA Sequencing Data among Human Tissues": Table S2

### Sheet: deCS-Bronchoalveolar
Table S2-1 deCS annotation results on bronchoalveolar tissue
deCS.cor
Cluster	Query	Max_correlation	BlueprintEncode	Max_correlation	Human cell landscape	Max_correlation	Human cell atlas of fetal	Count
1	Macrophages	0.355824	Monocytes	0.44339	C51_Macrophage	0.33387	Lung_Myeloid cells	7812
2	Macrophages	0.275848	Macrophages	0.437785	C51_Macrophage	0.240359	Lung_Myeloid cells	7310
3	Macrophages	0.360555	Macrophages	0.410288	C47_M2 Macrophage	0.23496	Lung_Myeloid cells	5932
4	Macrophages	0.349425	Macrophages	0.454995	C47_M2 Macrophage	0.274625	Lung_Myeloid cells	4260
5	Macrophages	0.630724	Macrophages	0.587765	C2_Macrophage	0.369876	Lung_Myeloid cells	3443
6	Macrophages	0.465508	Macrophages	0.596493	C47_M2 Macrophage	0.127018	Lung_Myeloid cells	3262
7	T	0.768933	CD4+ T-cells	0.753276	C6_T cell	0.523964	Lung_Lymphoid cells	2993
8	Macrophages	0.439351	Adipocytes	0.671418	C47_M2 Macrophage	0.223351	Lung_Myeloid cells	2928
9	Macrophages	0.326731	Monocytes	0.510046	C51_Macrophage	0.169091	Lung_Myeloid cells	2865
10	T	0.680955	CD8+ T-cells	0.750438	C24_T cell	0.647874	Lung_Lymphoid cells	2515
11	Macrophages	0.487082	Macrophages	0.61826	C47_M2 Macrophage	0.244821	Lung_Myeloid cells	2185
12	Macrophages	0.592053	Macrophages	0.566225	C2_Macrophage	0.20932	Lung_Myeloid cells	2563
13	Macrophages	0.18149	Neutrophils	0.355967	C18_Fibroblast	0.240135	Lung_Squamous epithelial cells	2313
14	Epithelial	0.717963	Epithelial cells	0.707008	C57_Stratified epithelial cell	0.586357	Lung_Bronchiolar and alveolar epithelial cells	1247
15	T	0.374361	NK cells	0.508437	C52_Proliferating T cell	0.608826	Lung_Lymphoid cells	1675
16	Neutrophil	0.575244	Neutrophils	0.499767	C89_Neutrophil	0.175615	Lung_Myeloid cells	1607
17	Epithelial	0.495908	Epithelial cells	0.685051	C82_Stratified epithelial cell	0.836935	Lung_Ciliated epithelial cells	535
18	NK	0.880641	NK cells	0.803766	C24_T cell	0.610147	Lung_Lymphoid cells	1052
19	Macrophages	0.703174	Macrophages	0.465853	C2_Macrophage	0.147114	Lung_Myeloid cells	1017
20	Plasma	0.271733	HSC	0.780653	C14_Plasmocyte	0.27379	Lung_Lymphoid cells	1041
21	mDC	0.349398	Monocytes	0.511509	C22_Dendritic cell	0.251139	Lung_Myeloid cells	941
22	Macrophages	0.533672	Macrophages	0.443259	C2_Macrophage	0.224909	Lung_Myeloid cells	934
23	Macrophages	0.460388	Adipocytes	0.40645	C44_Pancreas exocrine cell	0.296004	Lung_Squamous epithelial cells	859
24	Macrophages	0.220845	Erythrocytes	0.382742	C12_Erythroid progenitor cell (RP high)	0.127161	Lung_Myeloid cells	817
25	Epithelial	0.559053	Epithelial cells	0.687505	C82_Stratified epithelial cell	0.770704	Lung_Ciliated epithelial cells	177
26	Macrophages	0.320493	Macrophages	0.45731	C47_M2 Macrophage	0.186266	Lung_Myeloid cells	234
27	B	0.831247	B-cells	0.705685	C37_B cell	0.527359	Lung_Lymphoid cells	198
28	Epithelial	0.490755	Epithelial cells	0.624223	C88_Fetal endocrine cell	0.72838	Lung_Ciliated epithelial cells	169
29	pDC	0.328106	B-cells	0.532746	C37_B cell	0.2935	Lung_Lymphoid cells	148
30	Mast	0.383319	HSC	0.801007	C86_Mast cell	0.0929994	Lung_Megakaryocytes	51
31	Epithelial	0.547071	Epithelial cells	0.321696	C81_Epithelial cell	0.255486	Lung_CSH1_CSH2 positive cells	20
							Wrongly annotated counts	1676
					Accuracy	0.97344	Total cell counts	63103
deCS.Fisher
Cluster	Query	Max_intersection_ratio	BlueprintEncode	Max_intersection_ratio	Human cell landscape	Max_intersection_ratio	Human cell atlas of fetal	Count
1	Macrophages	0.405405	Monocytes	0.594595	C51_Macrophage	0.351351	Lung_Myeloid cells	7812
2	Macrophages	0.411765	Macrophages	0.617647	C51_Macrophage	0.411765	Lung_Myeloid cells	7310
3	Macrophages	0.418605	Macrophages	0.627907	C47_M2 Macrophage	0.302326	Lung_Myeloid cells	5932
4	Macrophages	0.380952	Macrophages	0.619048	C47_M2 Macrophage	0.309524	Lung_Myeloid cells	4260
5	Macrophages	0.5	Macrophages	0.684211	C2_Macrophage	0.526316	Lung_Myeloid cells	3443
6	Macrophages	0.468085	Macrophages	0.659574	C47_M2 Macrophage	0.276596	Lung_Myeloid cells	3262
7	T	0.62069	CD8+ T-cells	0.896552	C24_T cell	0.758621	Lung_Lymphoid cells	2993
8	Macrophages	0.588235	Macrophages	0.823529	C47_M2 Macrophage	0.382353	Lung_Myeloid cells	2928
9	Macrophages	0.378378	Monocytes	0.621622	C51_Macrophage	0.378378	Lung_Myeloid cells	2865
10	T	0.676471	CD8+ T-cells	0.882353	C24_T cell	0.794118	Lung_Lymphoid cells	2515
11	Macrophages	0.628571	Macrophages	0.828571	C47_M2 Macrophage	0.314286	Lung_Myeloid cells	2185
12	Macrophages	0.617647	Macrophages	0.823529	C2_Macrophage	0.470588	Lung_Myeloid cells	2563
13	Macrophages	0.351351	Monocytes	0.432432	C51_Macrophage	0.297297	Lung_Myeloid cells	2313
14	Epithelial	0.341463	Epithelial cells	0.512195	C73_Basal cell	0.365854	Lung_Squamous epithelial cells	1247
15	T	0.65625	CD8+ T-cells	0.75	C24_T cell	0.71875	Lung_Lymphoid cells	1675
16	Neutrophil	0.4	Monocytes	0.566667	C51_Macrophage	0.3	Lung_Myeloid cells	1607
17	Epithelial	0.27027	Epithelial cells	0.432432	C65_Enterocyte progenitor	0.486486	Lung_Ciliated epithelial cells	535
18	NK	0.655172	NK cells	0.862069	C24_T cell	0.689655	Lung_Lymphoid cells	1052
19	Macrophages	0.577778	Macrophages	0.711111	C47_M2 Macrophage	0.377778	Lung_Myeloid cells	1017
20	Plasma	0.217391	B-cells	0.652174	C3_B cell (Plasmocyte)	0.391304	Lung_Lymphoid cells	1041
21	mDC	0.458333	B-cells	0.666667	C41_Antigen presenting cell (RPS high)	0.458333	Lung_Myeloid cells	941
22	Macrophages	0.6	Macrophages	0.6	C2_Macrophage	0.466667	Lung_Myeloid cells	934
23	Macrophages	0.515152	Macrophages	0.69697	C47_M2 Macrophage	0.333333	Lung_Myeloid cells	859
24	Macrophages	0.416667	Macrophages	0.611111	C47_M2 Macrophage	0.333333	Lung_Myeloid cells	817
25	Epithelial	0.323529	Epithelial cells	0.470588	C65_Enterocyte progenitor	0.470588	Lung_Ciliated epithelial cells	177
26	Macrophages	0.386364	Macrophages	0.636364	C47_M2 Macrophage	0.295455	Lung_Myeloid cells	234
27	B	0.4375	B-cells	0.75	C37_B cell	0.59375	Lung_Lymphoid cells	198
28	Epithelial	0.282609	Epithelial cells	0.391304	C65_Enterocyte progenitor	0.434783	Lung_Ciliated epithelial cells	169
29	pDC	0.481481	B-cells	0.814815	C37_B cell	0.62963	Lung_Lymphoid cells	148
30	Mast	0.235294	HSC	0.823529	C86_Mast cell	0.411765	Lung_Myeloid cells	51
31	Epithelial	0.333333	Epithelial cells	0.424242	C60_Epithelial cell (intermediated)	0.30303	Lung_Squamous epithelial cells	20
							Wrongly annotated counts	2659
					Accuracy	0.957863	Total cell counts	63103

### Sheet: deCS-Heart
Table S2-2 deCS annotation results on heart tissue
deCS.cor
Cluster	Query	Max_correlation	BlueprintEncode	Max_correlation	Human cell landscape	Max_correlation	Human cell atlas of fetal	Count
1	C1 (5W)	0.594824	Keratinocytes	0.67721	C87_hESC	0.578014	Heart_Cardiomyocytes	257
2	C2 (CM)	0.518323	Skeletal muscle	0.862505	C74_Ventricle cardiomyocyte	0.875633	Heart_Cardiomyocytes	1492
3	C3 (Fibroblast-like cell)	0.634439	Fibroblasts	0.695134	C21_Fetal stromal cell	0.731455	Heart_Stromal cells	786
4	C4 (EC)	0.705865	Endothelial cells	0.855333	C20_Endothelial cell	0.695723	Heart_Endocardial cells	445
5	C5 (Valvar cell)	0.382995	Fibroblasts	0.442258	C19_Fetal mesenchymal progenitor	0.212583	Heart_Stromal cells	427
6	C6 (EP)	0.458265	Epithelial cells	0.854764	C38_Epithelial cell	0.779339	Heart_Epicardial fat cells	46
7	C7 (Mast cell)	0.620339	HSC	0.854287	C86_Mast cell	0.736596	Heart_Megakaryocytes	27
8	C8 (Macrophage)	0.655432	Monocytes	0.731325	C13_Monocyte	0.697671	Heart_Myeloid cells	304
9	C9 (B/T cells)	0.834533	CD8+ T-cells	0.929375	C24_T cell	0.844162	Heart_Lymphoid cells	58
							Wrongly annotated counts	731
					Accuracy	0.809735	Total cell counts	3842
deCS.Fisher
Cluster	Query	Max_intersection_ratio	BlueprintEncode	Max_intersection_ratio	Human cell landscape	Max_intersection_ratio	Human cell atlas of fetal	Count
1	C1 (5W)	0.337349	Skeletal muscle	0.481928	C74_Ventricle cardiomyocyte	0.493976	Heart_Cardiomyocytes	257
2	C2 (CM)	0.537313	Skeletal muscle	0.850746	C74_Ventricle cardiomyocyte	0.865672	Heart_Cardiomyocytes	1492
3	C3 (Fibroblast-like cell)	0.621053	Fibroblasts	0.757895	C27_Stromal cell	0.821053	Heart_Stromal cells	786
4	C4 (EC)	0.448276	Endothelial cells	0.45977	C8_Endothelial cell (APC)	0.747126	Heart_Endocardial cells	445
5	C5 (Valvar cell)	0.425	Adipocytes	0.516667	C27_Stromal cell	0.466667	Heart_Stromal cells	427
6	C6 (EP)	0.384615	Adipocytes	0.626374	C38_Epithelial cell	0.637363	Heart_Epicardial fat cells	46
7	C7 (Mast cell)	0.223529	Monocytes	0.647059	C86_Mast cell	0.282353	Heart_Myeloid cells	27
8	C8 (Macrophage)	0.411215	Monocytes	0.691589	C22_Dendritic cell	0.523364	Heart_Myeloid cells	304
9	C9 (B/T cells)	0.375	NK cells	0.861111	C24_T cell	0.541667	Heart_Lymphoid cells	58
							Wrongly annotated counts	731
					Accuracy	0.809735	Total cell counts	3842

### Sheet: deCS-Liver
Table S2-3 deCS annotation results on liver tissue
deCS.cor
Cluster	Query	Max_correlation	BlueprintEncode	Max_correlation	Human cell landscape	Max_correlation	Human cell atlas of fetal	Count
1	Endothelial.cell	0.559357	Endothelial cells	0.71683	C8_Endothelial cell (APC)	0.70088	Liver_Vascular endothelial cells	844
2	Cholangiocytes	0.428534	Epithelial cells	0.549413	C91_Goblet cell	0.199129	Liver_Hepatoblasts	119
3	Kupffer.cell	0.531451	Monocytes	0.684779	C2_Macrophage	0.603846	Liver_Myeloid cells	1192
4	T.cell	0.683702	CD8+ T-cells	0.65527	C6_T cell	0.3202	Liver_Lymphoid cells	961
5	NK.like.cell	0.84618	NK cells	0.775705	C24_T cell	0.339627	Liver_Lymphoid cells	488
6	Hepatocyte	0.393068	Skeletal muscle	0.514004	C65_Enterocyte progenitor	0.804519	Liver_Hepatoblasts	4070
7	B.cell	0.574532	HSC	0.835801	C14_Plasmocyte	0.607844	Liver_Lymphoid cells	640
8	Stellate.cell	0.766411	Fibroblasts	0.691103	C79_Smooth muscle cell	0.194979	Liver_Stellate cells	37
9	Erythroid.cell	0.805536	Erythrocytes	0.854404	C26_Erythroid cell	0.583063	Liver_Erythroblasts	93
							Wrongly annotated counts	37
					Accuracy	0.995618	Total cell counts	8444
deCS.Fisher
Cluster	Query	Max_intersection_ratio	BlueprintEncode	Max_intersection_ratio	Human cell landscape	Max_intersection_ratio	Human cell atlas of fetal	Count
1	Endothelial.cell	0.304348	Endothelial cells	0.413043	C8_Endothelial cell (APC)	0.23913	Liver_Vascular endothelial cells	844
2	Cholangiocytes	0.197531	Epithelial cells	0.580247	C65_Enterocyte progenitor	0.160494	Liver_Mesothelial cells	119
3	Kupffer.cell	0.521127	Monocytes	0.746479	C51_Macrophage	0.56338	Liver_Myeloid cells	1192
4	T.cell	0.519481	NK cells	0.831169	C24_T cell	0.285714	Liver_Lymphoid cells	961
5	NK.like.cell	0.53012	NK cells	0.783133	C24_T cell	0.301205	Liver_Lymphoid cells	488
6	Hepatocyte	0.290323	Adipocytes	0.709677	C61_Sinusoidal endothelial cell	0.596774	Liver_Hepatoblasts	4070
7	B.cell	0.322034	B-cells	0.762712	C14_Plasmocyte	0.220339	Liver_Lymphoid cells	640
8	Stellate.cell	0.476744	Fibroblasts	0.523256	C27_Stromal cell	0.186047	Liver_Stellate cells	37
9	Erythroid.cell	0.634615	Erythrocytes	0.865385	C75_Erythroid cell	0.692308	Liver_Erythroblasts	93
							Wrongly annotated counts	644
					Accuracy	0.923733	Total cell counts	8444

### Sheet: deCS-Lung
Table S2-4 deCS annotation results on lung tissue
deCS.cor
Cluster	Query	Max_correlation	BlueprintEncode	Max_correlation	Human cell landscape	Max_correlation	Human cell atlas of fetal	Count
1	Blood.vessel	0.677646	Endothelial cells	0.722057	C8_Endothelial cell (APC)	0.583971	Lung_Vascular endothelial cells	2694
2	Secretory.club	0.388218	Epithelial cells	0.6899	C57_Stratified epithelial cell	0.600504	Lung_Neuroendocrine cells	179
3	Alveolar.Typ	0.331636	Epithelial cells	0.523502	C30_AT2 cell	0.539345	Lung_Bronchiolar and alveolar epithelial cells	2
4	DC	0.361638	Monocytes	0.521461	C22_Dendritic cell	0.540869	Lung_Myeloid cells	2
5	Macrophage.MARCOpos	0.84224	Macrophages	0.698631	C2_Macrophage	0.30565	Lung_Myeloid cells	4512
6	Alveolar.Type2	0.237809	Epithelial cells	0.81773	C30_AT2 cell	0.799379	Lung_Bronchiolar and alveolar epithelial cells	4825
7	B.cell.naive	0.786328	B-cells	0.780492	C37_B cell	0.414834	Lung_Lymphoid cells	900
8	T.CD8.CytT	0.81266	CD8+ T-cells	0.779375	C24_T cell	0.535653	Lung_Lymphoid cells	5755
9	NK	0.906619	NK cells	0.789565	C24_T cell	0.470352	Lung_Lymphoid cells	10418
10	Macrophage.MARCOneg	0.604427	Macrophages	0.669875	C2_Macrophage	0.435287	Lung_Myeloid cells	937
11	Fibroblast	0.734848	Fibroblasts	0.780418	C27_Stromal cell	0.509591	Lung_Stromal cells	4624
12	Lymph.vessel	0.604412	Endothelial cells	0.500895	C20_Endothelial cell	0.532337	Lung_Lymphatic endothelial cells	337
13	Monocyte	0.55513	Monocytes	0.626825	C13_Monocyte	0.282568	Lung_Myeloid cells	6067
14	T.C	0.463315	CD4+ T-cells	0.458262	C24_T cell	0.264937	Lung_Lymphoid cells	1
15	T.CD4	0.750209	CD4+ T-cells	0.65633	C6_T cell	0.419816	Lung_Lymphoid cells	7210
16	DC.Monocyte.Dividing	0.51467	Erythrocytes	0.584111	C12_Erythroid progenitor cell (RP high)	0.557403	Lung_Myeloid cells	242
17	Plasma.cells	0.287324	B-cells	0.641012	C3_B cell (Plasmocyte)	0.214582	Lung_CSH1_CSH2 positive cells	287
18	Basal	0.536241	Keratinocytes	0.687925	C73_Basal cell	0.538338	Lung_Squamous epithelial cells	89
19	Muscle.cells	0.607484	Myocytes	0.775533	C42_Smooth muscle cell	0.465831	Lung_Stromal cells	839
20	DC.2	0.578411	Monocytes	0.706299	C22_Dendritic cell	0.533459	Lung_Myeloid cells	1604
21	Ciliated	0.539421	Neurons	0.773925	C82_Stratified epithelial cell	0.802822	Lung_Ciliated epithelial cells	466
22	DC.plasmacytoid	0.214745	Monocytes	0.258164	C37_B cell	0.187567	Lung_Lymphoid cells	46
23	DC.1	0.442138	Monocytes	0.444252	C22_Dendritic cell	0.445582	Lung_Myeloid cells	162
24	T.cells.Dividing	0.399222	CD8+ T-cells	0.781124	C52_Proliferating T cell	0.439022	Lung_Lymphoid cells	88
25	DC.activated	0.595844	DC	0.589124	C22_Dendritic cell	0.234119	Lung_Lymphoid cells	122
26	NK.Dividing	0.654248	NK cells	0.679856	C85_Erythroid cell	0.445248	Lung_Lymphoid cells	130
27	Mast.cells	0.458413	Erythrocytes	0.826644	C86_Mast cell	0.085813	Lung_Myeloid cells	2911
28	T.regulatory	0.736245	CD4+ T-cells	0.608122	C6_T cell	0.370834	Lung_Lymphoid cells	481
29	Alveolar.Type1	0.426765	Epithelial cells	0.532972	C30_AT2 cell	0.545366	Lung_Bronchiolar and alveolar epithelial cells	345
30	Macrophage.Dividing	0.639975	Macrophages	0.470042	C12_Erythroid progenitor cell (RP high)	0.278044	Lung_Myeloid cells	94
31	B.cell.mature	0.741061	B-cells	0.781036	C37_B cell	0.405887	Lung_Lymphoid cells	651
							Wrongly annotated counts	804
					Accuracy	0.9859	Total cell counts	57020
deCS.Fisher
Cluster	Query	Max_intersection_ratio	BlueprintEncode	Max_intersection_ratio	Human cell landscape	Max_intersection_ratio	Human cell atlas of fetal	Count
1	Blood.vessel	0.388889	Endothelial cells	0.472222	C8_Endothelial cell (APC)	0.458333	Lung_Vascular endothelial cells	2694
2	Secretory.club	0.275	Epithelial cells	0.425	C73_Basal cell	0.4	Lung_Bronchiolar and alveolar epithelial cells	179
3	Alveolar.Typ	NA	NA	NA	NA	NA	NA	2
4	DC	NA	NA	NA	NA	NA	NA	2
5	Macrophage.MARCOpos	0.411043	Macrophages	0.619632	C2_Macrophage	0.447853	Lung_Myeloid cells	4512
6	Alveolar.Type2	0.233083	Epithelial cells	0.511278	C30_AT2 cell	0.43609	Lung_Bronchiolar and alveolar epithelial cells	4825
7	B.cell.naive	0.523256	B-cells	0.860465	C37_B cell	0.453488	Lung_Lymphoid cells	900
8	T.CD8.CytT	0.554455	NK cells	0.871287	C24_T cell	0.584158	Lung_Lymphoid cells	5755
9	NK	0.607843	NK cells	0.892157	C24_T cell	0.529412	Lung_Lymphoid cells	10418
10	Macrophage.MARCOneg	0.405594	Macrophages	0.685315	C2_Macrophage	0.538462	Lung_Myeloid cells	937
11	Fibroblast	0.351955	Adipocytes	0.603352	C27_Stromal cell	0.184358	Lung_Vascular endothelial cells	4624
12	Lymph.vessel	0.417808	Endothelial cells	0.390411	C42_Smooth muscle cell	0.40411	Lung_Lymphatic endothelial cells	337
13	Monocyte	0.575342	Monocytes	0.821918	C51_Macrophage	0.479452	Lung_Myeloid cells	6067
14	T.C	NA	NA	NA	NA	NA	NA	1
15	T.CD4	0.406593	CD4+ T-cells	0.681319	C24_T cell	0.450549	Lung_Lymphoid cells	7210
16	DC.Monocyte.Dividing	0.349754	Monocytes	0.55665	C22_Dendritic cell	0.394089	Lung_Myeloid cells	242
17	Plasma.cells	0.37931	B-cells	1	C3_B cell (Plasmocyte)	0.241379	Lung_Lymphoid cells	287
18	Basal	0.373239	Epithelial cells	0.640845	C73_Basal cell	0.380282	Lung_Squamous epithelial cells	89
19	Muscle.cells	0.352113	Fibroblasts	0.647887	C42_Smooth muscle cell	0.204225	Lung_Vascular endothelial cells	839
20	DC.2	0.516854	Monocytes	0.814607	C22_Dendritic cell	0.505618	Lung_Myeloid cells	1604
21	Ciliated	0.177305	Epithelial cells	0.319149	C82_Stratified epithelial cell	0.411348	Lung_Ciliated epithelial cells	466
22	DC.plasmacytoid	0.277372	B-cells	0.532847	C37_B cell	0.306569	Lung_Myeloid cells	46
23	DC.1	0.396552	Monocytes	0.706897	C22_Dendritic cell	0.456897	Lung_Myeloid cells	162
24	T.cells.Dividing	0.227273	CD8+ T-cells	0.480519	C24_T cell	0.305195	Lung_Lymphoid cells	88
25	DC.activated	0.451128	DC	0.578947	C22_Dendritic cell	0.338346	Lung_Myeloid cells	122
26	NK.Dividing	0.385714	NK cells	0.485714	C24_T cell	0.321429	Lung_Lymphoid cells	130
27	Mast.cells	0.236842	Monocytes	0.802632	C86_Mast cell	0.197368	Lung_Myeloid cells	2911
28	T.regulatory	0.402439	CD4+ T-cells	0.743902	C24_T cell	0.54878	Lung_Lymphoid cells	481
29	Alveolar.Type1	0.216049	Epithelial cells	0.432099	C30_AT2 cell	0.388889	Lung_Bronchiolar and alveolar epithelial cells	345
30	Macrophage.Dividing	0.305699	Macrophages	0.430052	C22_Dendritic cell	0.310881	Lung_Myeloid cells	94
31	B.cell.mature	0.446602	B-cells	0.786408	C37_B cell	0.38835	Lung_Lymphoid cells	651
							Wrongly annotated counts	6970
					Accuracy	0.877762	Total cell counts	57020

### Sheet: deCS-Oesophagus
Table S2-5 deCS annotation results on oesophagus tissue
deCS.cor
Cluster	Query	Max_correlation	BlueprintEncode	Max_correlation	Human cell landscape	Max_correlation	Human cell atlas of fetal	Count
1	Epi.stratified	0.528057	Epithelial cells	0.652613	C73_Basal cell	0.664598	Stomach_Squamous epithelial cells	50469
2	T.C	0.324725	HSC	0.334558	C46_Neutrophil	0.230646	Heart_CLC_IL5RA positive cells	2
3	Epi.suprabasal	0.414627	Erythrocytes	0.533721	C11_Fetal neuron	0.502183	Pancreas_Erythroblasts	10870
4	Epi.basal	0.257912	Epithelial cells	0.485532	C67_Basal cell	0.302094	Thymus_Thymic epithelial cells	10000
5	Epi.upper	0.263078	Epithelial cells	0.522618	C73_Basal cell	0.620391	Lung_Squamous epithelial cells	9150
6	Dendritic.Cells	0.453487	Macrophages	0.690364	C22_Dendritic cell	0.68529	Heart_Myeloid cells	337
7	Fibroblast	0.57611	Fibroblasts	0.698248	C27_Stromal cell	0.721121	Muscle_Stromal cells	429
8	Glands.duct	0.279838	Mesangial cells	0.463425	C65_Enterocyte progenitor	0.533575	Pancreas_Ductal cells	804
9	T.CD4	0.588701	CD4+ T-cells	0.538227	C6_T cell	0.532778	Intestine_Lymphoid cells	1349
10	T.CD8	0.720016	NK cells	0.711494	C24_T cell	0.551806	Stomach_Lymphoid cells	796
11	Mono.macro	0.598311	Monocytes	0.662557	C2_Macrophage	0.646869	Kidney_Myeloid cells	334
12	NK.T.CD8.Cytotoxic	0.753755	NK cells	0.596139	C24_T cell	0.517217	Stomach_Lymphoid cells	201
13	Endothelia.Lymphatic	0.638722	Endothelial cells	0.55938	C20_Endothelial cell	0.559052	Lung_Lymphatic endothelial cells	110
14	Endothelia.vascular.venous	0.483441	Skeletal muscle	0.774587	C8_Endothelial cell (APC)	0.610421	Pancreas_Vascular endothelial cells	1392
15	Endothelia.vascular.arterial	0.596999	Endothelial cells	0.528399	C20_Endothelial cell	0.527992	Lung_Vascular endothelial cells	175
16	B.CD27pos	0.63717	B-cells	0.728441	C37_B cell	0.639388	Spleen_Lymphoid cells	773
17	B.CD27neg	0.739877	B-cells	0.758339	C37_B cell	0.70528	Spleen_Lymphoid cells	462
18	Glands.mucous	0.211545	Neurons	0.424852	C57_Stratified epithelial cell	0.440464	Stomach_Goblet cells	68
19	Mast.cell	0.353064	HSC	0.610894	C86_Mast cell	0.43588	Heart_Megakaryocytes	112
20	Muscle	0.528545	Myocytes	0.669073	C42_Smooth muscle cell	0.652771	Heart_Smooth muscle cells	114
							Wrongly annotated counts	10872
					Accuracy	0.87638	Total cell counts	87947
deCS.Fisher
Cluster	Query	Max_intersection_ratio	BlueprintEncode	Max_intersection_ratio	Human cell landscape	Max_intersection_ratio	Human cell atlas of fetal	Count
1	Epi.stratified	0.581818	Epithelial cells	0.981818	C73_Basal cell	0.563636	Stomach_Squamous epithelial cells	50469
2	T.C	NA	NA	NA	NA	NA	NA	2
3	Epi.suprabasal	0.297619	Erythrocytes	0.369048	C64_Fetal skeletal muscle cell	0.238095	Stomach_Erythroblasts	10870
4	Epi.basal	0.173913	Keratinocytes	0.293478	C27_Stromal cell	0.108696	Stomach_Squamous epithelial cells	10000
5	Epi.upper	0.375	Epithelial cells	0.625	C73_Basal cell	0.4125	Stomach_Squamous epithelial cells	9150
6	Dendritic.Cells	0.414062	Monocytes	0.640625	C22_Dendritic cell	0.382812	Stomach_Myeloid cells	337
7	Fibroblast	0.37594	Adipocytes	0.669173	C27_Stromal cell	0.203008	Stomach_Stromal cells	429
8	Glands.duct	0.129496	Epithelial cells	0.280576	C65_Enterocyte progenitor	0.158273	Stomach_Squamous epithelial cells	804
9	T.CD4	0.253012	CD8+ T-cells	0.650602	C24_T cell	0.373494	Stomach_Lymphoid cells	1349
10	T.CD8	0.333333	CD8+ T-cells	0.711111	C24_T cell	0.377778	Stomach_Lymphoid cells	796
11	Mono.macro	0.427273	Monocytes	0.645455	C51_Macrophage	0.4	Stomach_Myeloid cells	334
12	NK.T.CD8.Cytotoxic	0.31068	CD8+ T-cells	0.669903	C24_T cell	0.359223	Stomach_Lymphoid cells	201
13	Endothelia.Lymphatic	0.372727	Endothelial cells	0.4	C42_Smooth muscle cell	0.181818	Stomach_Lymphatic endothelial cells	110
14	Endothelia.vascular.venous	0.333333	Endothelial cells	0.394558	C8_Endothelial cell (APC)	0.129252	Stomach_Vascular endothelial cells	1392
15	Endothelia.vascular.arterial	0.29927	Endothelial cells	0.408759	C42_Smooth muscle cell	0.109489	Stomach_Vascular endothelial cells	175
16	B.CD27pos	0.363636	Monocytes	0.545455	C37_B cell	0.30303	Stomach_Lymphoid cells	773
17	B.CD27neg	0.348315	Monocytes	0.640449	C37_B cell	0.348315	Stomach_Lymphoid cells	462
18	Glands.mucous	0.113043	Epithelial cells	0.321739	C65_Enterocyte progenitor	0.234783	Stomach_Goblet cells	68
19	Mast.cell	0.228261	Monocytes	0.630435	C86_Mast cell	0.271739	Stomach_Myeloid cells	112
20	Muscle	0.29878	Adipocytes	0.567073	C42_Smooth muscle cell	0.164634	Stomach_Stromal cells	114
							Wrongly annotated counts	11369
					Accuracy	0.870729	Total cell counts	87947

### Sheet: deCS-Spleen
Table S2-6 deCS annotation results on spleen tissue
deCS.cor
Cluster	Query	Max_correlation	BlueprintEncode	Max_correlation	Human cell landscape	Max_correlation	Human cell atlas of fetal	Count
1	T.CD8.MAIT	0.628204	CD4+ T-cells	0.53459	C6_T cell	0.0604939	Spleen_Megakaryocytes	2470
2	NK.CD160pos	0.740844	NK cells	0.654343	C24_T cell	0.155397	Spleen_Lymphoid cells	6400
3	T.CD8.activated	0.66012	CD8+ T-cells	0.653245	C6_T cell	0.072535	Spleen_Lymphoid cells	5009
4	B.naive	0.820428	B-cells	0.693305	C37_B cell	0.530999	Spleen_Lymphoid cells	18513
5	NK.FCGR3Apos	0.581149	NK cells	0.488333	C24_T cell	0	Spleen_Vascular endothelial cells	7458
6	T.CD4.fh	0.679766	CD4+ T-cells	0.43336	C6_T cell	0.0774222	Spleen_Megakaryocytes	2737
7	T.cell.dividing	0.551335	Erythrocytes	0.614552	C53_Fetal neuron	0.0121717	Spleen_Megakaryocytes	319
8	B.mature	0.753001	B-cells	0.566083	C37_B cell	0.384372	Spleen_Lymphoid cells	16286
9	T.CD8.CTL	0.578937	CD8+ T-cells	0.623994	C24_T cell	0.0283062	Spleen_Lymphoid cells	1040
10	T.CD4.reg	0.717269	CD4+ T-cells	0.498697	C6_T cell	0.0585603	Spleen_Megakaryocytes	1010
11	T.CD4.naive	0.665856	CD4+ T-cells	0.459207	C6_T cell	0.0311717	Spleen_Megakaryocytes	3224
12	T.CD4.conv	0.646278	CD4+ T-cells	0.477138	C65_Enterocyte progenitor	0.211552	Spleen_Mesothelial cells	11081
13	Monocyte	0.488148	Neutrophils	0.567123	C13_Monocyte	0.35084	Spleen_Myeloid cells	3717
14	NK.dividing	0.464292	Erythrocytes	0.581189	C11_Fetal neuron	0.0364591	Spleen_Lymphoid cells	600
15	B.T.doublet	0.387269	B-cells	0.576417	C65_Enterocyte progenitor	0.563712	Spleen_Lymphoid cells	2207
16	DC	0.519842	Monocytes	0.533042	C22_Dendritic cell	0.397633	Spleen_Myeloid cells	2
17	Macrophage	0.711288	Macrophages	0.610381	C69_Macrophage	0.669023	Spleen_AFP_ALB positive cells	1035
18	DC.2	0.49285	Monocytes	0.601927	C22_Dendritic cell	0.489745	Spleen_Myeloid cells	1423
19	ILC	0.294242	Chondrocytes	0.396978	C70_Fibroblast	0.328764	Spleen_Mesothelial cells	566
20	T.CD8.gd	0.39002	NK cells	0.531469	C24_T cell	0.0730145	Spleen_Megakaryocytes	1620
21	Plasma.IgM	0.255486	B-cells	0.716704	C3_B cell (Plasmocyte)	0.307835	Spleen_Lymphoid cells	2488
22	B.Hypermutation	0.494925	Erythrocytes	0.606378	C11_Fetal neuron	0.483866	Spleen_Erythroblasts	437
23	Plasma.IgG	0.258806	B-cells	0.799534	C14_Plasmocyte	0.272674	Spleen_Lymphoid cells	1800
24	Platelet	0.243878	B-cells	0.334875	C75_Erythroid cell	0.404796	Spleen_Lymphoid cells	79
25	DC.plasmacytoid	0.145505	Keratinocytes	0.270095	C33_Smooth muscle cell	0.111952	Spleen_Myeloid cells	256
26	Plasmablast	0.530833	Erythrocytes	0.466339	C14_Plasmocyte	0.277512	Spleen_Erythroblasts	1752
27	DC.1	0.382246	Monocytes	0.461546	C22_Dendritic cell	0.388966	Spleen_Myeloid cells	238
28	DC.activated	0.404389	DC	0.551169	C29_Endothelial cell	0.276013	Spleen_Myeloid cells	37
29	CD34.progenitor	0.415883	HSC	0.559591	C97_Intermediated cell	0.332602	Spleen_AFP_ALB positive cells	164
30	Unknown	0.686686	B-cells	0.587655	C37_B cell	0.572847	Spleen_Lymphoid cells	128
31	Neutrophil	0.638766	Neutrophils	0.686828	C48_Neutrophil	0.130608	Spleen_Myeloid cells	161
							Wrongly annotated counts	2507
					Accuracy	0.973403	Total cell counts	94257
deCS.Fisher
Cluster	Query	Max_intersection_ratio	BlueprintEncode	Max_intersection_ratio	Human cell landscape	Max_intersection_ratio	Human cell atlas of fetal	Count
1	T.CD8.MAIT	0.467213	NK cells	0.713115	C24_T cell	0.327869	Spleen_Lymphoid cells	2470
2	NK.CD160pos	0.463415	NK cells	0.650407	C24_T cell	0.300813	Spleen_Lymphoid cells	6400
3	T.CD8.activated	0.452174	NK cells	0.765217	C24_T cell	0.321739	Spleen_Lymphoid cells	5009
4	B.naive	0.465909	B-cells	0.647727	C37_B cell	0.534091	Spleen_Lymphoid cells	18513
5	NK.FCGR3Apos	0.492063	NK cells	0.666667	C24_T cell	0.261905	Spleen_Lymphoid cells	7458
6	T.CD4.fh	0.473118	CD4+ T-cells	0.623656	C6_T cell	0.215054	Spleen_Lymphoid cells	2737
7	T.cell.dividing	0.182857	Erythrocytes	0.251429	C6_T cell	0.08	Undetermined cells	319
8	B.mature	0.442308	B-cells	0.548077	C37_B cell	0.423077	Spleen_Lymphoid cells	16286
9	T.CD8.CTL	0.525424	NK cells	0.805085	C24_T cell	0.305085	Spleen_Lymphoid cells	1040
10	T.CD4.reg	0.317829	CD4+ T-cells	0.573643	C24_T cell	0.147287	Spleen_Lymphoid cells	1010
11	T.CD4.naive	0.537313	CD4+ T-cells	0.686567	C6_T cell	0.313433	Spleen_Lymphoid cells	3224
12	T.CD4.conv	0.333333	CD4+ T-cells	0.455556	C24_T cell	0.133333	Spleen_Lymphoid cells	11081
13	Monocyte	0.39011	Monocytes	0.532967	C13_Monocyte	0.296703	Spleen_Myeloid cells	3717
14	NK.dividing	0.252336	NK cells	0.35514	C24_T cell	0.168224	Spleen_Lymphoid cells	600
15	B.T.doublet	0.298246	CD4+ T-cells	0.526316	C65_Enterocyte progenitor	0.210526	Spleen_Lymphoid cells	2207
16	DC	NA	NA	NA	NA	NA	NA	2
17	Macrophage	0.300885	Macrophages	0.539823	C78_Macrophage	0.40708	Spleen_Myeloid cells	1035
18	DC.2	0.345455	Monocytes	0.587879	C22_Dendritic cell	0.357576	Spleen_Myeloid cells	1423
19	ILC	0.214286	CD4+ T-cells	0.339286	C24_T cell	0.107143	Spleen_Lymphoid cells	566
20	T.CD8.gd	0.495798	NK cells	0.714286	C24_T cell	0.327731	Spleen_Lymphoid cells	1620
21	Plasma.IgM	0.25	B-cells	0.838235	C3_B cell (Plasmocyte)	0.117647	Spleen_Lymphoid cells	2488
22	B.Hypermutation	0.224138	B-cells	0.281609	C37_B cell	0.195402	Spleen_Lymphoid cells	437
23	Plasma.IgG	0.210526	B-cells	0.789474	C14_Plasmocyte	0.0789474	Undetermined cells	1800
24	Platelet	0.149425	Monocytes	0.264368	C22_Dendritic cell	0.333333	Spleen_Megakaryocytes	79
25	DC.plasmacytoid	0.222222	Monocytes	0.35	C22_Dendritic cell	0.161111	Spleen_Lymphoid cells	256
26	Plasmablast	0.207547	Erythrocytes	0.408805	C14_Plasmocyte	0.0503145	Undetermined cells	1752
27	DC.1	0.251534	Monocytes	0.472393	C22_Dendritic cell	0.269939	Spleen_Myeloid cells	238
28	DC.activated	0.261146	DC	0.471338	C22_Dendritic cell	0.22293	Spleen_Myeloid cells	37
29	CD34.progenitor	0.255034	HSC	0.355705	C40_Neutrophil (RPS high)	0.107383	Spleen_Erythroblasts	164
30	Unknown	0.583333	Erythrocytes	0.916667	C75_Erythroid cell	0.416667	Spleen_Erythroblasts	128
31	Neutrophil	0.275862	Neutrophils	0.724138	C48_Neutrophil	0.16092	Spleen_Myeloid cells	161
							Wrongly annotated counts	8916
					Accuracy	0.905408	Total cell counts	94257
