## Supplementary material for "*deCS*: A Tool for Systematic Cell Type Annotations of Single-cell RNA Sequencing Data among Human Tissues": Table S3

### Sheet: Benchmark_summary
Table S3 Performance comparison of deCS and other software on PBMC data set
Original cell cluster	Cell counts	deCS_marker_genes	deCS_all_genes	deCS after imputation by SAVER*	SingleR_marker_genes	SingleR_all_genes	CHEATH	scPred (pbmc_1)	scPred (MonacolImmune)	sciBet	Cellblast	scSorter (Top50)	scSorter (Top10)	SCINA	scmap
Naive CD4 T	697	0.846485	0.763271	0.92109	0.799139	0.69297	0.352941	0.813486	0.365854	0.913917	0.66571	0.611191	0.535151	0.635057	0.640805
Memory CD4 T	483	0.884058	0.84472	0.927536	0.900621	0.836439	0.432712	0.89441	0.703934	0.94617	0.755694	0.836439	0.52381	0.837259	0.90224
CD14+ Mono	480	0.85625	0.94375	0.7875	0.829167	0.964583	0.91875	0.94375	0.7	0.997917	0.96875	0.8875	0.666667	0.470468	0.841542
B	344	0.994186	0.991279	0.997093	0.976744	0.988372	0.895349	0.985465	0.994186	0.758721	0.944767	0.94186	0.450581	0.959885	0.879656
CD8 T	271	0.867159	0.918819	0.881919	0.904059	0.926199	0.210332	0.95941	0.343173	0.937269	0.797048	1	0.878229	0.884956	0.383481
FCGR3A+ Mono	162	0.969136	1	1	0.975309	1	0.882716	0.981481	0.981481	0.987654	0.753086	0.993827	0.938272	0.949686	0.981132
NK	155	0.941935	0.907407	0.929032	0.909677	0.954839	0.535484	0.929032	0.0516129	0.541935	0.748387	1	0.0580645	0.0135135	0.891892
DC	32	1	0.96875	1	1	0.96875	0.875	0.875	0.96875	0.53125	0.09375	0.6875	0.125	0.944444	0.944444
Platelet	14	-	-	-	-	-	-	-	-	-	-	-	-	-	0.733333
Total	2638	2381	2344	2399	2343	2356	1458	2382	1598	2349	2076	2034	1470	1886	2052
Accuracy		0.887439	0.873649	0.894148	0.873276	0.878122	0.543422	0.887812	0.595602	0.875512	0.773761	0.758107	0.547894	0.702944	0.764816
Reference panel		MonacoImmune			MonacoImmune	MonacoImmune	MonacoImmune	PBMC	MonacoImmune	MonacoImmune	PBMC	Semi-supervised	Semi-automatic	Semi-supervised	PBMC
Prior knowledge		NO			NO		NO	NO		NO	NO	YES		YES	NO
Rejection option		YES			NO		YES	YES		YES	YES	YES		YES	YES
Need training		NO	NO	NO	NO	NO	NO	YES	YES	YES	YES	NO	NO	NO	YES
Input data		Union of marker genes	All genes	Union of marker genes	Union of marker genes	All genes	Top 2k variable genes	All genes	All genes	All genes	All genes	Top 50 signature genes	Top 10 signature genes	Top 200 signature genes	All genes
Platform		R	R	R	R	R	R	R	R	R	Python	R	R	R	R
Underlying classifier		Correlation			Correlation		Correlation	SVM		Multinomial-distribution model and maximum likelihood estimation	Cell-to-cell similarity	Gaussian mixture model		Bimodal distribution fitting for marker genes	Nearest median classifier

### Sheet: deCS
deCS (Union of marker genes)
deCS	Naive CD4 T	Memory CD4 T	CD14+ Mono	B	CD8 T	FCGR3A+ Mono	NK	DC	Platelet
B cells	0	0	1	342	0	0	0	0	0
Basophils	8	2	0	0	0	0	0	0	0
CD4+ T cells	590	427	0	0	9	0	0	0	0
CD8+ T cells	63	35	0	0	48	0	0	0	0
Dendritic cells	1	0	16	2	0	0	0	32	0
Monocytes	0	0	411	0	0	157	0	0	0
Neutrophils	1	0	48	0	0	2	0	0	0
NK cells	3	0	0	0	26	0	146	0	0
Progenitors	7	2	4	0	1	3	0	0	14
T cells	24	17	0	0	187	0	9	0	0
Correct_annotated_number	2381
	0.880918	0.919255	0.85625	0.994186	0.867159	0.969136	0.941935	1	-
deCS (All genes)
deCS	Naive CD4 T	Memory CD4 T	CD14+ Mono	B	CD8 T	FCGR3A+ Mono	NK	DC	Platelet
B cells	0	0	2	341	0	0	0	0	1
CD4+ T cells	532	408	0	1	5	0	0	0	0
CD8+ T cells	145	65	0	1	53	0	0	0	0
Dendritic cells	0	0	9	0	0	0	0	31	0
Monocytes	0	0	453	0	0	162	0	1	1
Neutrophils	0	0	16	0	0	0	0	0	0
NK cells	2	0	0	0	16	0	147	0	0
Progenitors	7	0	0	0	1	0	0	0	12
T cells	11	10	0	1	196	0	8	0	0
Correct_annotated_number	2344
	0.779053	0.865424	0.94375	0.991279	0.918819	1	0.948387	0.96875	-
deCS with imputation by SAVER*
deCS_imputation	Naive CD4 T	Memory CD4 T	CD14+ Mono	B	CD8 T	FCGR3A+ Mono	NK	DC	Platelet
B cells	1	0	1	343	0	0	0	0	0
Basophils	2	2	0	0	0	0	0	0	0
CD4+ T cells	642	448	0	0	17	0	0	0	0
CD8+ T cells	41	30	0	1	104	0	0	0	0
Dendritic cells	0	0	17	0	0	0	0	32	0
Monocytes	0	0	378	0	0	162	0	0	0
Neutrophils	0	0	84	0	0	0	0	0	1
NK cells	0	1	0	0	15	0	144	0	0
Progenitors	2	0	0	0	0	0	0	0	13
T cells	9	2	0	0	135	0	11	0	0
Correct_annotated_number	2399
	0.934003	0.931677	0.7875	0.997093	0.881919	1	0.929032	1	-
* Nat Methods. 2018, SAVER: gene expression recovery for single-cell RNA sequencing.
* The number indicates the count of cells were annotated to a given cell type.
* Reference panel: MonacoImmune

### Sheet: SingleR
SingleR (Union of marker genes)
SingleR	Naive CD4 T	Memory CD4 T	CD14+ Mono	B	CD8 T	FCGR3A+ Mono	NK	DC	Platelet
B cells	0	0	1	336	0	0	0	0	0
Basophils	5	0	0	0	0	0	0	0	5
CD4+ T cells	557	435	0	0	12	0	0	0	0
CD8+ T cells	98	31	0	1	63	0	0	0	0
Dendritic cells	1	0	62	0	0	1	0	32	0
Monocytes	0	0	398	0	0	158	0	0	1
Neutrophils	0	0	17	0	0	3	0	0	0
NK cells	0	0	0	0	14	0	141	0	0
Progenitors	2	0	0	0	0	0	0	0	8
T cells	26	15	0	0	182	0	12	0	0
Correct_annotated_number	2343
	0.846154	0.935551	0.832636	0.997033	0.904059	0.975309	0.921569	1	-
SingleR (All genes)
SingleR	Naive CD4 T	Memory CD4 T	CD14+ Mono	B	CD8 T	FCGR3A+ Mono	NK	DC	Platelet
B cells	0	0	3	340	0	0	0	0	1
CD4+ T cells	483	404	0	1	5	0	0	0	0
CD8+ T cells	158	51	0	1	96	0	3	0	0
Dendritic cells	0	0	14	0	0	0	0	31	0
Monocytes	0	0	463	0	0	162	0	1	2
NK cells	0	0	0	0	13	0	148	0	0
Progenitors	4	0	0	0	0	0	0	0	11
T cells	46	28	0	0	155	0	4	0	0
Correct_annotated_number	2356
	0.765557	0.89441	0.964583	0.994152	0.933086	1	0.954839	0.96875	-
* The number indicates the count of cells were annotated to a given cell type.
* Reference panel: MonacolImmune

### Sheet: CHEATH
CHEATH
CHEATH	Naive CD4 T	Memory CD4 T	CD14+ Mono	B	CD8 T	FCGR3A+ Mono	NK	DC	Platelet
B cells	8	2	0	308	0	0	0	1	1
Dendritic cells	1	0	22	0	0	4	0	28	0
Monocytes	15	5	406	0	0	139	0	2	7
NK cells	5	4	0	0	94	0	83	0	0
Node1	400	262	0	33	95	0	71	1	0
Node2	142	64	0	0	25	0	0	0	0
Node3	104	145	0	0	57	0	0	0	0
Node6	0	0	0	0	0	0	0	0	4
Node7	21	1	17	3	0	15	0	0	2
Node8	0	0	35	0	0	4	0	0	0
Progenitors	1	0	0	0	0	0	0	0	0
T cells	0	0	0	0	0	0	1	0	0
Correct_annotated_number	1458
	0.352941	0.432712	0.91875	0.895349	0.210332	0.882716	0.535484	0.875	-
* The number indicates the count of cells were annotated to a given cell type.
* Reference panel: MonacolImmune

### Sheet: scPred
scPred (pbmc_1)
scPred	Naive CD4 T	Memory CD4 T	CD14+ Mono	B	CD8 T	FCGR3A+ Mono	NK	DC	Platelet
B cell	0	0	0	339	1	0	0	0	0
CD4 T cell	567	432	0	2	6	0	1	0	1
CD8 T cell	120	47	0	0	260	0	10	0	0
cDC	3	0	4	0	0	0	0	28	0
cMono	0	0	453	0	0	3	0	0	0
ncMono	0	0	18	0	0	159	0	0	10
NK cell	0	0	0	0	4	0	144	0	0
pDC	0	0	0	0	0	0	0	4	0
Plasma cell	0	0	0	3	0	0	0	0	1
unassigned	7	4	5	0	0	0	0	0	2
Correct_annotated_number	2382
	0.813486	0.89441	0.94375	0.985465	0.95941	0.981481	0.929032	0.875	-
Reference panel: used default scPred::pbmc_1 reference, see details in https://powellgenomicslab.github.io/scPred/articles/introduction.html.
scPred (MonacolImmune)
scPred_immune_ref	Naive CD4 T	Memory CD4 T	CD14+ Mono	B	CD8 T	FCGR3A+ Mono	NK	DC	Platelet
B cells	0	0	0	342	0	0	0	0	1
CD4+ T cells	255	340	0	0	10	0	1	0	0
CD8+ T cells	85	18	39	0	93	1	7	0	0
Dendritic cells	0	0	3	0	0	0	0	31	0
Monocytes	0	0	336	0	0	159	0	0	1
Neutrophils	0	0	22	0	0	1	0	0	0
NK cells	0	0	0	0	0	0	8	0	0
Progenitors	3	0	0	0	0	0	0	0	11
T cells	0	2	0	0	32	0	15	0	0
unassigned	354	123	80	2	136	1	124	1	1
Correct_annotated_number	1598
	0.365854	0.703934	0.7	0.994186	0.343173	0.981481	0.0516129	0.96875	-
Reference panel: MonacoImmune, see details in https://rdrr.io/github/LTLA/celldex/man/MonacoImmuneData.html.

### Sheet: sciBet
sciBet
sciBet	Naive CD4 T	Memory CD4 T	CD14+ Mono	B	CD8 T	FCGR3A+ Mono	NK	DC	Platelet
B cells	0	0	1	261	0	0	0	0	0
CD4+ T cells	45	28	0	0	1	0	0	0	0
CD8+ T cells	5	1	0	0	0	0	0	0	0
Dendritic cells	3	0	0	66	0	2	0	17	0
Monocytes	3	0	479	10	0	160	0	15	2
Neutrophils	0	0	0	0	0	0	0	0	2
NK cells	46	25	0	5	16	0	84	0	0
Progenitors	3	0	0	0	0	0	0	0	10
T cells	592	429	0	2	254	0	71	0	0
Correct_annotated_number	2349
	0.913917	0.94617	0.997917	0.758721	0.937269	0.987654	0.541935	0.53125	-
* Reference panel: MonacolImmune

### Sheet: Cellblast
Cellblast
Cellblast	Naive CD4 T	Memory CD4 T	CD14+ Mono	B	CD8 T	FCGR3A+ Mono	NK	DC	Platelet
ambiguous	208	117	6	7	46	7	19	3	0
B cell	0	0	0	325	0	0	0	0	0
cytotoxic T cell	130	45	0	1	199	0	4	0	0
dendritic cell	0	0	0	0	0	0	0	3	0
hematopoietic precursor cell	3	0	0	0	0	0	0	0	0
memory T cell	60	101	0	0	3	0	0	0	1
monocyte	0	0	465	0	0	122	0	24	1
naive thymus-derived CD4-positive, alpha-beta T cell	179	20	2	1	0	0	0	0	0
naive thymus-derived CD8-positive, alpha-beta T cell	11	0	0	0	0	0	0	0	0
natural killer cell	1	0	0	0	5	0	116	0	0
regulatory T cell	82	179	3	8	14	29	16	2	1
rejected	10	1	4	2	2	3	0	0	11
T-helper 2 cell	13	20	0	0	2	1	0	0	0
Correct_annotated_number	2076
	0.66571	0.755694	0.96875	0.944767	0.797048	0.753086	0.748387	0.09375	-
Reference panel: used human PBMC reference, see details in https://cblast.gao-lab.org/.

### Sheet: scSorter
scSorter (top 50 genes)
scSorter	Naive CD4 T	Memory CD4 T	CD14+ Mono	B	CD8 T	FCGR3A+ Mono	NK	DC	Platelet
B cells	0	0	0	324	0	0	0	0	0
CD4+ T cells	287	185	0	1	0	0	0	0	0
CD8+ T cells	264	77	0	1	0	0	0	0	0
Dendritic cells	0	0	1	1	0	0	0	22	0
Monocytes	0	0	426	0	0	161	0	10	2
Neutrophils	0	0	5	0	0	0	0	0	0
T cells	139	219	0	8	271	0	155	0	1
Unknown	7	2	48	9	0	1	0	0	11
Correct_annotated_number	2034
	0.611191	0.836439	0.8875	0.94186	1	0.993827	1	0.6875	-
* Reference panel: Gene list with top 50 highest t-score (for each main cell type) from MonacolImmune.
scSorter (top 10 genes)
scSorter	Naive CD4 T	Memory CD4 T	CD14+ Mono	B	CD8 T	FCGR3A+ Mono	NK	DC	Platelet
B cells	7	5	1	155	0	0	0	0	1
CD4+ T cells	370	245	2	8	9	0	1	1	0
CD8+ T cells	192	78	1	10	204	0	14	0	0
Dendritic cells	0	0	0	0	0	0	0	4	0
Monocytes	0	0	320	0	0	152	0	24	1
NK cells	0	0	0	0	0	0	9	0	0
T cells	3	8	0	0	34	0	54	0	0
Unknown	125	147	156	171	24	10	77	3	12
Correct_annotated_number	1470
	0.535151	0.52381	0.666667	0.450581	0.878229	0.938272	0.0580645	0.125	-
* Reference panel: Gene list with top 10 highest t-score (for each main cell type) from MonacolImmune.

### Sheet: SCINA
SCINA
SCINA	Naive CD4 T	Memory CD4 T	CD14+ Mono	B	CD8 T	FCGR3A+ Mono	NK	DC	Platelet
B cells	0	0	0	335	1	0	3	0	0
Basophils	1	5	1	0	1	1	1	0	0
CD4+ T cells	441	389	1	0	18	0	1	0	0
CD8+ T cells	128	27	1	0	27	0	0	0	0
Dendritic cells	0	0	5	0	0	0	0	34	0
Monocytes	0	0	231	0	0	151	0	0	0
Neutrophils	2	0	114	0	0	1	0	0	0
NK cells	6	3	3	1	0	0	2	0	0
Progenitors	0	0	0	0	0	0	0	0	13
T cells	1	2	1	0	273	0	141	0	0
unknown	117	41	134	13	19	6	0	2	2
Correct_annotated_number	1886
	0.635057	0.837259	0.470468	0.959885	0.884956	0.949686	0.0135135	0.944444	-
* Reference panel: Gene list with top 200 highest t-score (for each main cell type) from MonacolImmune.

### Sheet: scmap
scmap
scmap	Naive CD4 T	CD14+ Mono	Memory CD4 T	B	CD8 T	FCGR3A+ Mono	NK	DC	Platelet
Naive CD4 T	171	0	17	0	1	0	0	0	0
CD14+ Mono	0	408	0	0	0	1	0	1	2
Memory CD4 T	275	0	376	3	26	0	0	0	0
B	0	0	0	307	0	0	0	0	0
CD8 T	1	0	0	0	130	0	0	0	0
FCGR3A+ Mono	0	35	0	0	0	156	0	0	1
NK	0	0	0	0	32	0	132	0	0
DC	0	8	1	2	0	0	3	34	0
Platelet	0	0	0	0	0	0	0	0	11
unassigned	249	40	73	37	150	2	13	1	1
Correct_annotated_number	2052
	0.640805	0.90224	0.841542	0.879656	0.383481	0.981132	0.891892	0.944444	0.733333
* Reference panel: PBMC self.
