## Supplementary material for "*deCS*: A Tool for Systematic Cell Type Annotations of Single-cell RNA Sequencing Data among Human Tissues": Table S5

### Sheet: GWAS_data_summary
Table S5 GWAS summary and statistics of the genes associated with regulatory loci in 51 human complex traits
ID	Category	Abbreviation	Trait name	# lead SNPs (p < 0.001)	# trait-associated genes	PubMed ID
1	Brain	ALZ	Alzheimer’s disease	18127	507	26691988
2	Brain	ADHD	Attention deficit-hyperactivity disorder	35308	615	30478444
3	Brain	ASD	Autism spectrum disorder	8702	315	28540026
4	Brain	BIP	Bipolar disorder	36632	1029	31043756
5	Brain	MDD	Major depressive disorder	38225	722	29700475
6	Brain	SCZ	Schizophrenia	135163	2543	29483656
7	Brain	ANXC-FS	Anxiety angst	7895	224	26754954
8	Brain	DS	Depressive symptoms	14453	344	27089181
9	Brain	NRT	Neuroticism	38690	719	27089181
10	Brain	OCD	Obsessive-compulsive disorder	11818	260	28761083
11	Brain	PTSD	Post-traumatic stress disorder	10636	207	28439101
12	Brain	SWB	Subjective well-being	6479	232	27089181
13	Disease	ATH	Asthma	1264	83	20860503
14	Disease	CAD	Coronary artery disease	7375	319	21378988
15	Disease	MIGR	Migraine	7063	203	27322543
16	Disease	T2D	Type 2 diabetes	6519	215	22885922
17	Immune disease	CD	Crohn’s disease	45945	949	26192919
18	Immune disease	CEL	Celiac disease	1530	149	22057235
19	Immune disease	IBD	Inflammatory bowel disease	56527	1157	26192919
20	Immune disease	MS	Multiple sclerosis	9581	275	26394269
21	Immune disease	PBC	Primary biliary cholangitis	5923	316	31604244
22	Immune disease	RA	Rheumatoid arthritis	45611	788	27863252
23	Immune disease	SLE	Systemic lupus erythematosus	37524	866	26502338
24	Immune disease	T1D	Type 1 diabetes	14705	560	25751624
25	Immune disease	UC	Ulcerative colitis	45882	906	26192919
26	Anthropometric	BFP	Body fat percentage	5443	210	25673413
27	Anthropometric	BMI	Body mass index	19222	638	25673413
28	Anthropometric	BW	Birthweight	55096	1300	27680694
29	Anthropometric	COL	College	10169	331	27225129
30	Anthropometric	CPD	Cigarettes per day	3288	94	20418890
31	Anthropometric	EDU	Education	91929	1862	27225129
32	Anthropometric	FN-BMD	Bone mineral density (femoral neck)	18593	468	26367794
33	Anthropometric	HEIGHT	Height	122480	428	20881960
34	Anthropometric	LS-BMD	Bone mineral density (lumbar spine)	20099	401	26367794
35	Anthropometric	RHR	Resting heart rate	92385	2308	27798624
36	Anthropometric	WHR	Waist–hip ratio	8667	353	28566273
37	Metabolic	2HG	Two-hour glucose	3539	136	20081857
38	Metabolic	AAM	Age at menarche	11679	571	25231870
39	Metabolic	EGFR	Glomerular filtration rate	14081	706	26831199
40	Metabolic	FG	Fasting glucose	5274	247	20081858
41	Metabolic	FI	Fasting insulin	3704	134	20081858
42	Metabolic	HDL	High-density lipoproteins	11117	565	20686565
43	Metabolic	LDL	Low-density lipoproteins	10399	489	20686565
44	Metabolic	TC	Total cholesterol	13525	679	20686565
45	Metabolic	TG	Triglycerides	11049	530	20686565
46	Blood	MCH	Mean cell hemoglobin	153298	2908	27863252
47	Blood	MCHC	Mean cell hemoglobin concentration	79957	1660	27863252
48	Blood	MCV	Mean red blood cell volume	163206	3162	27863252
49	Blood	MPV	Mean platelet volume	159685	2791	27863252
50	Blood	PLT	Platelet count	166322	3337	27863252
51	Blood	RBC	Red blood cell count	137377	2703	27863252
