## Supplementary material for "*deCS*: A Tool for Systematic Cell Type Annotations of Single-cell RNA Sequencing Data among Human Tissues": Table S6

### Sheet: Seurat_vs_SC3
Table 6-1 Consistency comparison of deCS annotation results between different clustering methods
Cell type	B cells	CD4+ T cells	CD8+ T cells	Monocytes	NK cells	Progenitors
B cells	338	2	2	0	0	2
CD4+ T cells	0	1087	88	0	0	5
CD8+ T cells	0	10	251	0	10	0
Dendritic cells	0	0	0	29	0	3
Monocytes	0	0	0	642	0	0
NK cells	0	0	4	0	151	0
Progenitors	0	0	1	2	0	11
The row and column represent Seurat and SC3 clustering results, respectively.

### Sheet: Resolution 0.5_VS_0.8
Table 6-2 Consistency comparison of deCS annotation results under different clustering resolutions
Cell type	B cells	CD4+ T cells	CD8+ T cells	Dendritic cells	Monocytes	NK cells	Progenitors
B cells	344	0	0	0	0	0	0
CD4+ T cells	0	1180	0	0	0	0	0
CD8+ T cells	0	9	262	0	0	0	0
Dendritic cells	0	0	0	32	0	0	0
Monocytes	0	0	0	0	642	0	0
NK cells	0	0	11	0	0	144	0
Progenitors	0	0	0	0	0	0	14
The row and column represent resolution under 0.5 and 0.8, respectively.
